# Depolymerases unmask a conserved receptor to enable phage control of capsulated *Acinetobacter baumannii*

**DOI:** 10.64898/2026.11.16.766953

**Authors:** Leo Kan, Laura Avellaneda-Franco, Dinesh Subedi, Denis Korneev, Ella Gillis, Isabelle Magnin-Bougma, Mark B. Carascal, Shankar Raj Devkota, Surendra Kunwar, Ram Prasad Bhusal, Ruth M. Hall, Johanna J. Kenyon, Fernando Gordillo Altamirano, Anton Y. Peleg, Jeremy J. Barr

**Affiliations:** School of Biological Sciences, Monash University, Clayton, Victoria, Australia; Centre to Impact AMR, Monash University, Clayton, Victoria, Australia; Ramaciotti Centre for Cryo-Electron Microscopy, Monash University, Clayton, Victoria, Australia; Clinical and Translational Research Institute, The Medical City, Pasig, Philippines; Department of Biochemistry & Molecular Biology, Biomedicine Discovery Institute, Monash University, Clayton, Victoria, Australia; School of Chemical Engineering, Adelaide University, Adelaide, South Australia, Australia; School of Life & Environmental Sciences, The University of Sydney, New South Wales, Australia; School of Pharmacy & Medical Sciences, Griffith University, Gold Coast, Queensland, Australia; Department of Infectious Diseases, The Alfred Hospital and School of Translational Medicine, Monash University, Melbourne, Victoria, Australia; Infection Program, Monash Biomedicine Discovery Institute, Department of Microbiology, Monash University, Clayton, Victoria, Australia

## Abstract

We characterized bacteriophage øAbs1 that infects clinical *Acinetobacter baumannii* isolates via the highly prevalent and conserved outer-membrane protein receptor, OprC. However, øAbs1 is unable to infect capsulated *A. baumannii* strains as the capsule prevents phage access to its underlying receptor. To circumvent this, we combined øAbs1 with recombinant depolymerases targeting the major *A. baumannii* capsule types. In a murine bacteremia model, this combination significantly reduced bacterial burden caused by diverse, capsulated *A. baumannii* strains.
