## Extended Data Table 1 for "Depolymerases unmask a conserved receptor to enable phage control of capsulated *Acinetobacter baumannii*"

### Sheet: A.baumannii genomes
Extended Data Table 1. Source information for Acinetobacter baumannii genomes used in Figure 2a.
Panel	NCBI GenBank Assembly or Accession #	Strain	Taxonomy	KL type	KL_type_counts	OCL type	MLST (Pasteur)	OprC >70% aa	OprC >95% aa	Naturally susceptibile to Abs1	Susceptibile to Abs1 if capsule-deficient
1	VHEU00000000	3692	Acinetobacter baumannii	2	16	6	32	Yes	Yes	Unknown	Unknown
1	VHEC00000000	7431	Acinetobacter baumannii	2	16	1	2	Yes	Yes	Unknown	Unknown
1	VHDV00000000	7735	Acinetobacter baumannii	2	16	1	78	Yes	Yes	Unknown	Unknown
1	VHFY00000000	30909	Acinetobacter baumannii	2	16	6	32	Yes	Yes	Unknown	Unknown
1	VHFN00000000	31947	Acinetobacter baumannii	2	16	6	32	Yes	Yes	Unknown	Unknown
1	VHFA00000000	334	Acinetobacter baumannii	9	13	1	2	Yes	Yes	Unknown	Unknown
1	VHHD00000000	1183	Acinetobacter baumannii	9	13	2	267	Yes	Yes	Unknown	Unknown
1	VHEB00000000	7446	Acinetobacter baumannii	9	13	6	963	Yes	Yes	Unknown	Unknown
1	VHGI00000000	23390	Acinetobacter baumannii	9	13	7	15	Yes	Yes	Unknown	Unknown
1	VHGH00000000	24008	Acinetobacter baumannii	9	13	1	2	Yes	Yes	Unknown	Unknown
1	VHFE00000000	32866	Acinetobacter baumannii	9	13	1	2	Yes	Yes	Unknown	Unknown
1	VHEO00000000	489669	Acinetobacter baumannii	9	13	1	2	Yes	Yes	Unknown	Unknown
1	VHEY00000000	337038	Acinetobacter baumannii	40	11	2	636	Yes	Yes	Unknown	Unknown
1	VHGR00000000	15129	Acinetobacter baumannii	3	10	2	1126	Yes	Yes	Unknown	Unknown
1	VHEM00000000	4943	Acinetobacter baumannii	novel	9	1	2	Yes	Yes	Unknown	Unknown
1	VHEF00000000	7153	Acinetobacter baumannii	novel	9	5	203	Yes	Yes	Unknown	Unknown
1	VHHM00000000	10372	Acinetobacter baumannii	novel	9	4	56	Yes	Yes	Unknown	Unknown
1	VHHE00000000	11816	Acinetobacter baumannii	novel	9	6	374	Yes	No	Unknown	Unknown
1	VHGS00000000	15093	Acinetobacter baumannii	novel	9	6	106	Yes	No	Unknown	Unknown
1	VHGP00000000	15574	Acinetobacter baumannii	novel	9	6	85	Yes	Yes	Unknown	Unknown
1	VHGL00000000	21660	Acinetobacter baumannii	novel	9	1	250	Yes	Yes	Unknown	Unknown
1	VHFM00000000	32076	Acinetobacter baumannii	novel	9	9	40	Yes	Yes	Unknown	Unknown
1	VHEW00000000	351524	Acinetobacter baumannii	novel	9	7	113	Yes	No	Unknown	Unknown
1	VHEA00000000	7460	Acinetobacter baumannii	14	7	6	126	Yes	No	Unknown	Unknown
1	VHFR00000000	31523	Acinetobacter baumannii	14	7	6	25	Yes	No	Unknown	Unknown
1	VHFQ00000000	31915	Acinetobacter baumannii	14	7	6	1130	Yes	No	Unknown	Unknown
1	VHFI00000000	32304	Acinetobacter baumannii	14	7	7	338	Yes	No	Unknown	Unknown
1	VHEQ00000000	480561	Acinetobacter baumannii	14	7	6	25	Yes	No	Unknown	Unknown
1	VHHF00000000	1174	Acinetobacter baumannii	22	6	3	2	Yes	Yes	Unknown	Unknown
1	VHGX00000000	14427	Acinetobacter baumannii	22	6	1	622	Yes	Yes	Unknown	Unknown
1	VHES00000000	423159	Acinetobacter baumannii	22	6	novel	2	Yes	Yes	Unknown	Unknown
1	VHDR00000000	960	Acinetobacter baumannii	1	5	1	1	Yes	Yes	Unknown	Unknown
1	VHEK00000000	6541	Acinetobacter baumannii	1	5	1	1	Yes	Yes	Unknown	Unknown
1	VHEE00000000	7213	Acinetobacter baumannii	1	5	1	1	Yes	Yes	Unknown	Unknown
1	VHHI00000000	11695	Acinetobacter baumannii	1	5	1	229	Yes	Yes	Unknown	Unknown
1	VHFU00000000	31196	Acinetobacter baumannii	1	5	1	20	Yes	Yes	Unknown	Unknown
1	VHHA00000000	1311	Acinetobacter baumannii	4	5	3	1	Yes	No	Unknown	Unknown
1	VHGM00000000	19482	Acinetobacter baumannii	4	5	10	79	Yes	Yes	Unknown	Unknown
1	VHHG00000000	1171	Acinetobacter baumannii	13	5	1	2	Yes	Yes	Unknown	Unknown
1	VHFL00000000	32104	Acinetobacter baumannii	13	5	5	25	Yes	No	Unknown	Unknown
1	VHDZ00000000	7521	Acinetobacter baumannii	6	4	1	415	Yes	Yes	Unknown	Unknown
1	VHGN00000000	17493	Acinetobacter baumannii	6	4	1	632	Yes	Yes	Unknown	Unknown
1	VHEJ00000000	7067	Acinetobacter baumannii	12	4	2	81	Yes	Yes	Unknown	Unknown
1	VHGW00000000	15049	Acinetobacter baumannii	12	4	2	1	Yes	No	Unknown	Unknown
1	VHEZ00000000	3360	Acinetobacter baumannii	18	4	3	499	No	No	Unknown	Unknown
1	VHHH00000000	11703	Acinetobacter baumannii	18	4	1	3	Yes	Yes	Unknown	Unknown
1	VHFK00000000	32108	Acinetobacter baumannii	18	4	3	1	Yes	Yes	Unknown	Unknown
1	VHDU00000000	843	Acinetobacter baumannii	19	4	1	417	Yes	Yes	Unknown	Unknown
1	VHET00000000	3874	Acinetobacter baumannii	19	4	1	111	Yes	Yes	Unknown	Unknown
1	VHGZ00000000	14193	Acinetobacter baumannii	19	4	1	1	Yes	Yes	Unknown	Unknown
1	VHFW00000000	30945	Acinetobacter baumannii	19	4	1	48	Yes	Yes	Unknown	Unknown
1	VHDS00000000	959	Acinetobacter baumannii	25	4	2	1	Yes	Yes	Unknown	Unknown
1	VHHL00000000	11224	Acinetobacter baumannii	25	4	1	1108	Yes	Yes	Unknown	Unknown
1	VHGF00000000	25547	Acinetobacter baumannii	25	4	1	2	Yes	Yes	Unknown	Unknown
1	VHHK00000000	11663	Acinetobacter baumannii	125	4	7	136	Yes	Yes	Unknown	Unknown
1	VHFF00000000	32865	Acinetobacter baumannii	125	4	5	94	Yes	Yes	Unknown	Unknown
1	VHFC00000000	32892	Acinetobacter baumannii	125	4	7	307	Yes	Yes	Unknown	Unknown
1	VHDX00000000	7690	Acinetobacter baumannii	8	3	2	23	Yes	Yes	Unknown	Unknown
1	VHFG00000000	32842	Acinetobacter baumannii	8	3	2	1093	Yes	Yes	Unknown	Unknown
1	VHFT00000000	31461	Acinetobacter baumannii	11	3	8	49	Yes	Yes	Unknown	Unknown
1	VHFD00000000	32875	Acinetobacter baumannii	11	3	8	388	Yes	Yes	Unknown	Unknown
1	VHGB00000000	30000	Acinetobacter baumannii	15	3	7	136	Yes	Yes	Unknown	Unknown
1	VHFZ00000000	30896	Acinetobacter baumannii	15	3	1	515	Yes	Yes	Unknown	Unknown
1	VHEN00000000	489678	Acinetobacter baumannii	15	3	5	19	Yes	Yes	Unknown	Unknown
1	VHED00000000	7251	Acinetobacter baumannii	32	3	6	32	Yes	Yes	Unknown	Unknown
1	VHDY00000000	7576	Acinetobacter baumannii	32	3	6	150	Yes	Yes	Unknown	Unknown
1	VHGY00000000	14237	Acinetobacter baumannii	32	3	7	1118	Yes	No	Unknown	Unknown
1	VHDT00000000	918	Acinetobacter baumannii	49	3	1	2	Yes	Yes	Unknown	Unknown
1	VHEH00000000	7124	Acinetobacter baumannii	49	3	2	10	Yes	Yes	Unknown	Unknown
1	VHGO00000000	16880	Acinetobacter baumannii	49	3	2	10	Yes	Yes	Unknown	Unknown
1	VHFS00000000	31468	Acinetobacter baumannii	58	3	6	154	Yes	Yes	Unknown	Unknown
1	VHGD00000000	29908	Acinetobacter baumannii	7	2	1	2	Yes	Yes	Unknown	Unknown
1	VHEI00000000	7113	Acinetobacter baumannii	23	2	5	973	Yes	Yes	Unknown	Unknown
1	VHDW00000000	7725	Acinetobacter baumannii	23	2	6	412	Yes	Yes	Unknown	Unknown
1	VHHJ00000000	11669	Acinetobacter baumannii	24	2	7	16	Yes	Yes	Unknown	Unknown
1	VHGK00000000	21681	Acinetobacter baumannii	24	2	7	103	Yes	Yes	Unknown	Unknown
1	VHEG00000000	7137	Acinetobacter baumannii	37	2	7	25	Yes	No	Unknown	Unknown
1	VHFV00000000	31159	Acinetobacter baumannii	37	2	6	972	Yes	No	Unknown	Unknown
1	VHEV00000000	3658	Acinetobacter baumannii	42	2	6	54	Yes	Yes	Unknown	Unknown
1	VHFH00000000	32797	Acinetobacter baumannii	42	2	6	1095	Yes	Yes	Unknown	Unknown
1	VHGA00000000	30885	Acinetobacter baumannii	45	2	6	40	Yes	Yes	Unknown	Unknown
1	VHEP00000000	480622	Acinetobacter baumannii	45	2	5	215	Yes	Yes	Unknown	Unknown
1	VHGT00000000	15088	Acinetobacter baumannii	47	2	5	107	Yes	Yes	Unknown	Unknown
1	VHFX00000000	30912	Acinetobacter baumannii	50	2	6	665	Yes	Yes	Unknown	Unknown
1	VHEX00000000	351162	Acinetobacter baumannii	50	2	6	412	Yes	Yes	Unknown	Unknown
1	VHGJ00000000	22112	Acinetobacter baumannii	52	2	6	193	Yes	No	Unknown	Unknown
1	VHFB00000000	32915	Acinetobacter baumannii	52	2	1	2	Yes	No	Unknown	Unknown
1	VHFO00000000	31942	Acinetobacter baumannii	81	2	6	32	Yes	Yes	Unknown	Unknown
1	VHGG00000000	24603	Acinetobacter baumannii	83	2	5	428	Yes	No	Unknown	Unknown
1	VHHC00000000	1187	Acinetobacter baumannii	16	1	7	79	Yes	Yes	Unknown	Unknown
1	VHGE00000000	2821	Acinetobacter baumannii	20	1	4	537	Yes	Yes	Unknown	Unknown
1	VHER00000000	4484	Acinetobacter baumannii	21	1	5	195	Yes	Yes	Unknown	Unknown
1	VHGV00000000	15070	Acinetobacter baumannii	28	1	7	403	Yes	Yes	Unknown	Unknown
1	VHGC00000000	29999	Acinetobacter baumannii	31	1	6	240	Yes	Yes	Unknown	Unknown
1	VHHB00000000	1196	Acinetobacter baumannii	33	1	1	108	Yes	Yes	Unknown	Unknown
1	VHFJ00000000	32142	Acinetobacter baumannii	41	1	5	155	Yes	No	Unknown	Unknown
1	VHGU00000000	15075	Acinetobacter baumannii	46	1	6	464	Yes	Yes	Unknown	Unknown
1	VHEL00000000	5969	Acinetobacter baumannii	57	1	5	239	Yes	Yes	Unknown	Unknown
1	VHGQ00000000	1551	Acinetobacter baumannii	108	1	2	10	Yes	Yes	Unknown	Unknown
1	VHFP00000000	31937	Acinetobacter baumannii	116	1	6	498	Yes	Yes	Unknown	Unknown
2	GCA_022468565.1	AB212-VUB	Acinetobacter baumannii	2	16	1	2	Yes	Yes	Unknown	Unknown
2	GCA_022467735.1	AB226-VUB	Acinetobacter baumannii	2	16	1	604	Yes	Yes	Unknown	Unknown
2	GCA_022460015.1	AB36-VUB	Acinetobacter baumannii	2	16	1	2	Yes	Yes	Unknown	Unknown
2	GCA_022459135.1	AB175-VUB	Acinetobacter baumannii	2	16	1	2	Yes	Yes	Unknown	Unknown
2	GCA_022469075.1	AB183-VUB	Acinetobacter baumannii	9	13	1	2	Yes	Yes	Unknown	Unknown
2	GCA_022468295.1	AB216-VUB	Acinetobacter baumannii	9	13	1	2	Yes	Yes	Unknown	Unknown
2	GCA_022468195.1	AB217-VUB	Acinetobacter baumannii	9	13	1	2	Yes	Yes	Unknown	Unknown
2	GCA_022468075.1	AB219-VUB	Acinetobacter baumannii	9	13	1	2	Yes	Yes	Unknown	Unknown
2	GCA_022467975.1	AB220-VUB	Acinetobacter baumannii	9	13	1	2	Yes	Yes	Unknown	Unknown
2	GCA_022467805.1	AB224-VUB	Acinetobacter baumannii	9	13	1	2	Yes	Yes	Unknown	Unknown
2	GCA_022468755.1	AB193-VUB	Acinetobacter baumannii	40	11	1	2	Yes	Yes	Unknown	Unknown
2	GCA_022468455.1	AB213-VUB	Acinetobacter baumannii	40	11	1	2	Yes	Yes	Unknown	Unknown
2	GCA_022460435.2	AB20-VUB	Acinetobacter baumannii	40	11	2	636	Yes	Yes	Unknown	Unknown
2	GCA_022460745.2	AB14-VUB	Acinetobacter baumannii	40	11	2	636	Yes	Yes	Unknown	Unknown
2	GCA_022460875.2	AB9-VUB	Acinetobacter baumannii	40	11	2	636	Yes	Yes	Unknown	Unknown
2	GCA_022461025.2	AB3-VUB	Acinetobacter baumannii	40	11	1	2	Yes	Yes	Unknown	Unknown
2	GCA_022468645.2	AB194-VUB	Acinetobacter baumannii	40	11	1	2	Yes	Yes	Unknown	Unknown
2	GCA_022468835.2	AB188-VUB	Acinetobacter baumannii	40	11	2	636	Yes	Yes	Unknown	Unknown
2	GCA_022468855.2	AB187-VUB	Acinetobacter baumannii	40	11	2	636	Yes	Yes	Unknown	Unknown
2	GCA_022459115.2	AB176-VUB	Acinetobacter baumannii	40	11	2	636	Yes	Yes	Unknown	Unknown
2	GCA_022468355.1	AB214-VUB	Acinetobacter baumannii	3	10	1	2	Yes	Yes	Unknown	Unknown
2	GCA_022467255.1	AB233-VUB	Acinetobacter baumannii	3	10	1	2	Yes	Yes	Unknown	Unknown
2	GCA_022467135.1	ATCC17978-VUB	Acinetobacter baumannii	3	10	2	437	Yes	No	Unknown	Unknown
2	GCA_022466975.1	ATCC19606-VUB	Acinetobacter baumannii	3	10	1	52	Yes	Yes	Unknown	Unknown
2	GCA_022459155.1	AB173-VUB	Acinetobacter baumannii	3	10	1	2	Yes	No	Unknown	Unknown
2	GCA_022459055.1	AB180-VUB	Acinetobacter baumannii	3	10	1	2	Yes	Yes	Unknown	Unknown
2	GCA_022459755.2	AB40-VUB	Acinetobacter baumannii	3	10	1	78	Yes	Yes	Unknown	Unknown
2	GCA_022468795.1	AB189-VUB	Acinetobacter baumannii	22	6	3	2	Yes	Yes	Unknown	Unknown
2	GCA_022467905.1	AB222-VUB	Acinetobacter baumannii	22	6	3	2	Yes	Yes	Unknown	Unknown
2	GCA_022467655.1	AB227-VUB	Acinetobacter baumannii	4	5	1	1	Yes	Yes	Unknown	Unknown
2	GCA_022467535.1	AB229-VUB	Acinetobacter baumannii	4	5	1	1	Yes	Yes	Unknown	Unknown
2	GCA_022467375.2	AB232-VUB	Acinetobacter baumannii	4	5	1	1	Yes	Yes	Unknown	Unknown
2	GCA_022460295.1	AB21-VUB	Acinetobacter baumannii	13	5	1	78	Yes	Yes	Unknown	Unknown
2	GCA_022459295.1	AB171-VUB	Acinetobacter baumannii	13	5	1	2	Yes	Yes	Unknown	Unknown
2	GCA_022459175.1	AB172-VUB	Acinetobacter baumannii	13	5	1	2	Yes	Yes	Unknown	Unknown
2	GCA_022459595.1	AB167-VUB	Acinetobacter baumannii	6	4	1	2	Yes	Yes	Unknown	Unknown
2	GCA_022460155.2	AB32-VUB	Acinetobacter baumannii	6	4	1	158	Yes	Yes	Unknown	Unknown
2	GCA_022468985.2	AB186-VUB	Acinetobacter baumannii	12	4	6	85	Yes	Yes	Unknown	Unknown
2	GCA_022459415.1	AB169-VUB	Acinetobacter baumannii	18	4	1	1	Yes	Yes	Unknown	Unknown
2	GCA_022548575.1	AB181-VUB	Acinetobacter baumannii	125	4	1	2	Yes	Yes	Unknown	Unknown
2	GCA_022459075.1	AB179-VUB	Acinetobacter baumannii	58	3	2	10	Yes	Yes	Unknown	Unknown
2	GCA_022460575.1	AB16-VUB	Acinetobacter baumannii	7	2	1	2	Yes	Yes	Unknown	Unknown
2	GCA_022466815.1	DSM30011-VUB	Acinetobacter baumannii	47	2	6	738	Yes	No	Unknown	Unknown
2	GCA_022459875.1	AB39-VUB	Acinetobacter baumannii	81	2	1	2	Yes	Yes	Unknown	Unknown
2	GCA_022467435.1	AB231-VUB	Acinetobacter baumannii	10	1	5	215	Yes	Yes	Unknown	Unknown
2	GCA_022459095.1	AB177-VUB	Acinetobacter baumannii	124	1	6	85	Yes	Yes	Unknown	Unknown
3	JAWRWA000000000	A74	Acinetobacter baumannii	2	16	1	2	Yes	Yes	No	Unknown
3	GCF_012037635.1	A9844	Acinetobacter baumannii	2	16	1	2	Yes	Yes	No	No
3	CP00863	ACICU	Acinetobacter baumannii	2	16	1	2	Yes	Yes	Yes	Yes
3	SAMN07445111	AYPA1	Acinetobacter baumannii	2	16	1		Yes	Yes	No	Yes
3	CP024124	AYPA2	Acinetobacter baumannii	2	16	1	2	Yes	Yes	No	Yes
3	10.5281/zenodo.24297779	APA133	Acinetobacter baumannii	2	16	1	2	Yes	Yes	No	Yes
3	10.5281/zenodo.24297779	APA170	Acinetobacter baumannii	2	16	1	2	Yes	Yes	No	Yes
3	CP194980	D86	Acinetobacter baumannii	3	10	1	2	Yes	Yes	No	Yes
3	JASTTZ020000000	SMAL	Acinetobacter baumannii	3	10	1	78	Yes	Yes	No	Yes
3	10.5281/zenodo.24297779	APA99	Acinetobacter nosocomialis	14	7	1	1260	Yes	Yes	Yes	Yes
3	CP048131	D46	Acinetobacter baumannii	14	7	6	25	Yes	No	No	No
3	CP175648	LUH5537	Acinetobacter baumannii	22	6	1	2	Yes	Yes	No	Yes
3	CP012952	D36	Acinetobacter baumannii	12	4	2	81	Yes	Yes	No	Unknown
3	GCF_000770605.1	AB5075	Acinetobacter baumannii	25	4	2	1	Yes	Yes	No	Unknown
3	ERR190420	BAL097	Acinetobacter baumannii	8	3	2	23	Yes	Yes	No	Unknown
3	GCF_012037655.1	AB900	Acinetobacter baumannii	11	3	8	49	Yes	Yes	Yes	Yes
3	LT594095.1.	BAL062	Acinetobacter baumannii	58	3	1	1550	Yes	Yes	No	Unknown
3	KC526898	LUH5538	Acinetobacter baumannii	83	2	8	40	Yes	Yes	Yes - host of isolation	Yes - host of isolation
3	10.5281/zenodo.24297779	AYP22	Acinetobacter baumannii	169	1	6	unknown (4 mismatches)	Yes	Yes	No	Unknown
Panel 1: Multidrug-Resistant Organism Repository and Surveillance Network; 100 isolates; Galac, M. R. et al. A Diverse Panel of Clinical Acinetobacter baumannii for Research and Development. Antimicrob. Agents Chemother. 64, (2020).
Panel 2: Multidrug-resistant Modern Clinical Isolates; 46 isolates; Valcek, A. et al. Phenotypic Characterization and Heterogeneity among Modern Clinical Isolates of Acinetobacter baumannii. Microbiol. Spectr. 11, (2023).
Panel 3: Barr Lab collection; 19 isolates; this study

### Sheet: aa identity match check
Match check: aa identity data vs Extended Data Table 1 (matched on Strain, column C)
Strains in Extended Data Table (rows 3-167)	165
Strains in aa identity data	164
Matched	165
In Extended Data Table but NOT in aa identity data	#REF!
In aa identity data but NOT in Extended Data Table	0
Strains in Extended Data Table with no aa identity data
Strain	Row in table	Note
APA99	158	Absent from both the SVG (>70%) and JPG (>95%) tree figures; no values available
Strains in aa identity data with no row in Extended Data Table
None
