## Extended Data Table 2 for "Depolymerases unmask a conserved receptor to enable phage control of capsulated *Acinetobacter baumannii*"

### Sheet: Sheet1
Extended Data Table 2. Depolymerase sequences cloned from phage genomes.
Host KL	Phage	Genome	Depolymerase gene	Codon Optimized	Insertion point name	Vector name	Insert length	Vector length	Construct length	Insert sequence	Construct sequence	Complexity
K3 & KL22	P11B	https://www.ncbi.nlm.nih.gov/nuccore/PV851422.1/	K3_P11B_gp66	No	BamHI_XhoI	pET-28a(+)	1905	5365	7236	ATGACCAATCCAACACTCATTACAACCCCCTTCGCTGAAAATGGCGATAAAAATGTTATTCCAGAATCAGTTGGCGCTAATCCACAAAATGCAACCATGCAAGCTGGATTCCCGCCAATTACCCAACAAAAGATTTATGAGGGTGGTATTCCTCCTGAGCGAAATGATTTTAATGGAATTCTAAATTTATATGGTCAGCACATTGTTCACCTAAATAAGGGCTTGCCTTATGAATTTGATCAAGCATTTGCCGATGCGATTGGTGGCTATCCGTTAAATGCTCGTTTGATGCTTTCTAATGGTGATATTGTTAAATCTACTGTGGCAAACAATACAACCAATCCGAATGTTGATATGACAGGGTGGGTTAAGGTTAATAGTGCAGGCCAGATTGTTGAA…	ATGACCAATCCAACACTCATTACAACCCCCTTCGCTGAAAATGGCGATAAAAATGTTATTCCAGAATCAGTTGGCGCTAATCCACAAAATGCAACCATGCAAGCTGGATTCCCGCCAATTACCCAACAAAAGATTTATGAGGGTGGTATTCCTCCTGAGCGAAATGATTTTAATGGAATTCTAAATTTATATGGTCAGCACATTGTTCACCTAAATAAGGGCTTGCCTTATGAATTTGATCAAGCATTTGCCGATGCGATTGGTGGCTATCCGTTAAATGCTCGTTTGATGCTTTCTAATGGTGATATTGTTAAATCTACTGTGGCAAACAATACAACCAATCCGAATGTTGATATGACAGGGTGGGTTAAGGTTAATAGTGCAGGCCAGATTGTTGAA…	STANDARD
K9	vB_AbaM_IME285	https://www.ncbi.nlm.nih.gov/nucleotide/MH853786	K9_vB_AbaM_IME285_gp54	No	BamHI_XhoI	pET-28a(+)	2199	5365	7530	ATGACAAATCCAACACTTATTACAACCCCATTCGCTGAAAATGGCGATAAAAATATCATCCCTGAATCAGTTGGCGCTGAACCGCAAAACGCAACTATGCAAGCTGGATTCCCGCCAATTACTCAACAAAAGATTTCTGAGGGTGGCATTCCGCCTGAACGAAATGATTTTAACGGTATCCTTAATTTATACGGGCAGCATATTGTTCACTTAAACAAGGGTTTGCCTTATGAGTTTGATCAAGCATTTGCTGATACTATTGGTGGTTATCCATTGAATGCACGTGTGATGCTTGACAATGGTGATATTGTTCGCTCTACCGTTGCGAATAACACTAACAACCCAAATGTCGATATGACTGGATGGGAAGTTAAATTACCTGCCGACTTAATTAAGGAC…	ATGACAAATCCAACACTTATTACAACCCCATTCGCTGAAAATGGCGATAAAAATATCATCCCTGAATCAGTTGGCGCTGAACCGCAAAACGCAACTATGCAAGCTGGATTCCCGCCAATTACTCAACAAAAGATTTCTGAGGGTGGCATTCCGCCTGAACGAAATGATTTTAACGGTATCCTTAATTTATACGGGCAGCATATTGTTCACTTAAACAAGGGTTTGCCTTATGAGTTTGATCAAGCATTTGCTGATACTATTGGTGGTTATCCATTGAATGCACGTGTGATGCTTGACAATGGTGATATTGTTCGCTCTACCGTTGCGAATAACACTAACAACCCAAATGTCGATATGACTGGATGGGAAGTTAAATTACCTGCCGACTTAATTAAGGAC…	STANDARD
KL2	Abs4	QB331465	Abs4_gp131	No	BamHI_XhoI	pET-28a(+)	2763	5365	8094	ATGAGCTATATTGATACCAAATCAAAAACGGCCGCGGAGATTAATAACCGTATTGCAGCGGCCAATCATGATGAACAGACTGCAGATATAAAAGCAATCGCCGAAAAGTTGGACGTGGAGCCCAGTCCGGGATTATATTTTGCGCCGGATAACACGGGCACAGAGGTACCAGTGCCGGTCAACAAAAACGGTATTGTTTCGAATCTGTTCAACAAAGTCATCCAGGCGATCGTAAATCTGCTGCGTACTAAAGTTACTAGCGTGGAGTCCATTGCCGACCTTCCCTCCAATGCACTGAATGGCGATACCGTGTACGTCAAATCATATTATGCCGGAAAAGGAATTGGCGGTGGGACCTTTAAATTCAATAGCGCAAACGCTTCCATCAATGACAAAGGG…	ATGAGCTATATTGATACCAAATCAAAAACGGCCGCGGAGATTAATAACCGTATTGCAGCGGCCAATCATGATGAACAGACTGCAGATATAAAAGCAATCGCCGAAAAGTTGGACGTGGAGCCCAGTCCGGGATTATATTTTGCGCCGGATAACACGGGCACAGAGGTACCAGTGCCGGTCAACAAAAACGGTATTGTTTCGAATCTGTTCAACAAAGTCATCCAGGCGATCGTAAATCTGCTGCGTACTAAAGTTACTAGCGTGGAGTCCATTGCCGACCTTCCCTCCAATGCACTGAATGGCGATACCGTGTACGTCAAATCATATTATGCCGGAAAAGGAATTGGCGGTGGGACCTTTAAATTCAATAGCGCAAACGCTTCCATCAATGACAAAGGG…	STANDARD
