## Extended Data Table 3 for "Depolymerases unmask a conserved receptor to enable phage control of capsulated *Acinetobacter baumannii*"

### Sheet: WT Bacterial strains
Extended Data Table 3.
Bacterial strains used in this study.
Strain	Taxonomy	Assembly
A74	Acinetobacter baumannii	JAWRWA000000000
A9844	Acinetobacter baumannii	GCF_012037635.1
ACICU	Acinetobacter baumannii	CP00863
AYPA1	Acinetobacter baumannii	SAMN07445111
AYPA2	Acinetobacter baumannii	CP024124
APA133	Acinetobacter baumannii	10.5281/zenodo.24297779
APA170	Acinetobacter baumannii	10.5281/zenodo.24297779
D86	Acinetobacter baumannii	CP194980
SMAL	Acinetobacter baumannii	JASTTZ020000000
APA99	Acinetobacter nosocomialis	10.5281/zenodo.24297779
D46	Acinetobacter baumannii	CP048131
LUH5537	Acinetobacter baumannii	CP175648
D36	Acinetobacter baumannii	CP012952
AB5075	Acinetobacter baumannii	GCF_000770605.1
BAL097	Acinetobacter baumannii	ERR190420
AB900	Acinetobacter baumannii	GCF_012037655.1
BAL062	Acinetobacter baumannii	LT594095.1.
LUH5538	Acinetobacter baumannii	KC526898
AYP22	Acinetobacter baumannii	10.5281/zenodo.24297779
ABAM	Acinetobacter baumannii	SAMN64056296

### Sheet: Mutant Bacterial Strains
Extended Data Table 3.
Mutant bacterial strains used in this study.
STRAIN	MUTANT	PAPER LOCATION	CHROM	POS	TYPE	REF	ALT	EVIDENCE	FTYPE	STRAND	NT_POS	AA_POS	EFFECT	LOCUS_TAG	GENE	PRODUCT
LUH5538	øAbs1-resistant mutant	Fig 1 d&e	no mutations detected
APA1	Capsule-deficient mutant (øFG03-resistant)	Fig 1 d&e	8	109511	snp	G	A	A:381 G:0	CDS	-	136/1017	46/338	stop_gained c.136C>T p.Gln46*	EOAIDGOI_01748	galE_1	UDP-glucose 4-epimerase
D86	Capsule-deficient mutant (øAbs3-resistant)	Fig 1 d&e	9	49267	snp	C	T	T:370 C:0	CDS	+	652/876	218/291	stop_gained c.652C>T p.Gln218*	NMGKDJBF_01879	galU	UTP--glucose-1-phosphate uridylyltransferase
APA99	Capsule-deficient mutant (øSn07A-resistant)	Fig 1 d&e	16	32015	del	AAACCAGTCAT	A	A:165 AAACCAGTCAT:0	CDS	-	400/621	131/206	frameshift_variant c.391_400delATGACTGGTT p.Met131fs	DIKBPOJG_03238	epsL	putative sugar transferase EpsL
LUH5537	Capsule-deficient mutant (øAbs4 resistant)	Fig 1 d&e	10	118228	del	AT	A	A:440 AT:0	CDS	-	448/1164	150/387	frameshift_variant c.448delA p.Met150fs	JOCCHHBI_03316	mshA_4	D-inositol-3-phosphate glycosyltransferase
D86	galU_C652T		9	49267	snp	C	T	T:370 C:0	CDS	+	652/876	218/291	stop_gained c.652C>T p.Gln218*	NMGKDJBF_01879	galU	UTP--glucose-1-phosphate uridylyltransferase
			9	159224	ins	G	GGACC	GGACC:510 G:4	CDS	+	1490/2115	497/704	frameshift_variant c.1486_1489dupGACC p.Leu497fs	NMGKDJBF_01980	∆galU D86+E23:E24	TonB-dependent outer membrane transporter
D86	∆oprC	Fig 1 f-j	clean deletion of oprC confirmed via Sanger sequence and PCR
D86	∆galU	Fig 1 f-j	clean deletion of galU confirmed via Sanger sequence and PCR
D86	∆galU:∆oprC	Fig 1 f-j	clean deletion of oprC and galU confirmed via Sanger sequence and PCR

### Sheet: Phages
Extended Data Table 3.
Phages used in this study.
Phage	Assembly	Host	Strain of isolation	KL type	Receptor	Confirmed infection of additional A. baumannii strains & KLs
øAbs1	QB331463	Acinetobacter baumannii	LUH5538	KL83	OprC	ACICU (KL2); AB900 (KL11); APA99 (KL14)
øAbs3	note: could not sequence this genome due to susepcted DNA modifications	Acinetobacter baumannii	D86	KL3	Capsule	LUH5537 (KL22); SMAL (KL3);
øFG03	QB331464	Acinetobacter baumannii	APA1	KL2	Capsule
øAbs4	QB331465	Acinetobacter baumannii	LUH5537	KL22	Capsule	D86 (KL3v1); LUH5537 (KL22); SMAL (KL3); ACICU (KL2); A74 (KL2); BAL062 (KL58)
øSN07	in progress	Acinetobacter baumannii	APA99	KL14	Capsule
